# Overcoming clinical resistance to EZH2 inhibition using rational epigenetic combination therapy

**DOI:** 10.1101/2023.02.06.527192

**Authors:** Yaniv Kazansky, Daniel Cameron, Helen Mueller, Phillip Demarest, Nadia Zaffaroni, Noemi Arrighetti, Valentina Zuco, Yasumichi Kuwahara, Romel Somwar, Marc Ladanyi, Rui Qu, Elisa De Stanchina, Filemon Dela Cruz, Andrew Kung, Mrinal Gounder, Alex Kentsis

**Author notes:** Correspondence: Alex Kentsis, MD, PhD.

## Abstract

Essential epigenetic dependencies have become evident in many cancers. Based on the functional antagonism between BAF/SWI/SNF and PRC2 in *SMARCB1*-deficient sarcomas, we and colleagues recently completed the clinical trial of the EZH2 inhibitor tazemetostat. However, the principles of tumor response to epigenetic therapy in general, and tazemetostat in particular, remain unknown. Using functional genomics of patient tumors and diverse experimental models, we sought to define molecular mechanisms of tazemetostat resistance in *SMARCB1*-deficient sarcomas and rhabdoid tumors. We found distinct classes of acquired mutations that converge on the RB1/E2F axis and decouple EZH2-dependent differentiation and cell cycle control. This allows tumor cells to escape tazemetostat-induced G1 arrest despite EZH2 inhibition, and suggests a general mechanism for effective EZH2 therapy. This also enables us to develop combination strategies to circumvent tazemetostat resistance using cell cycle bypass targeting via AURKB, and synthetic lethal targeting of PGBD5-dependent DNA damage repair via ATR. This reveals prospective biomarkers for therapy stratification, including PRICKLE1 associated with tazemetostat resistance. In all, this work offers a paradigm for rational epigenetic combination therapy suitable for immediate translation to clinical trials for epithelioid sarcomas, rhabdoid tumors, and other epigenetically dysregulated cancers.

**Significance:** Genomic studies of patient epithelioid sarcomas, rhabdoid tumors, and their cell lines identify mutations converging on a common pathway that is essential for response to EZH2 inhibition. Resistance mutations decouple drug-induced differentiation from cell cycle control. We identify complementary epigenetic combination strategies to overcome resistance and improve durability of response, supporting their investigation in clinical trials.
