## Supplementary Table S3 for "Overcoming clinical resistance to EZH2 inhibition using rational epigenetic combination therapy"

### Sheet: G401_WT_UP
NAME	GS<br> follow link to MSigDB	GS DETAILS	SIZE	ES	NES	NOM p-val	FDR q-val	FWER p-val	RANK AT MAX	LEADING EDGE
HALLMARK_EPITHELIAL_MESENCHYMAL_TRANSITION	HALLMARK_EPITHELIAL_MESENCHYMAL_TRANSITION	Details ...	179	0.76415	1.49688	0	0.00531592	0.006	2379	tags=53%, list=16%, signal=62%
HALLMARK_ANGIOGENESIS	HALLMARK_ANGIOGENESIS	Details ...	31	0.787041	1.49022	0.0010225	0.00353796	0.008	1833	tags=52%, list=12%, signal=59%
HALLMARK_PANCREAS_BETA_CELLS	HALLMARK_PANCREAS_BETA_CELLS	Details ...	21	0.796832	1.47151	0.00319489	0.00295129	0.01	2259	tags=57%, list=15%, signal=67%
HALLMARK_INFLAMMATORY_RESPONSE	HALLMARK_INFLAMMATORY_RESPONSE	Details ...	154	0.735822	1.43773	0	0.00485796	0.022	2794	tags=56%, list=19%, signal=68%
HALLMARK_IL6_JAK_STAT3_SIGNALING	HALLMARK_IL6_JAK_STAT3_SIGNALING	Details ...	71	0.738734	1.43228	0	0.00459037	0.026	3203	tags=68%, list=21%, signal=85%
HALLMARK_KRAS_SIGNALING_UP	HALLMARK_KRAS_SIGNALING_UP	Details ...	149	0.732465	1.42392	0	0.00456163	0.031	2021	tags=42%, list=13%, signal=48%
HALLMARK_HEDGEHOG_SIGNALING	HALLMARK_HEDGEHOG_SIGNALING	Details ...	31	0.747414	1.41065	0.00717949	0.00555195	0.044	3045	tags=65%, list=20%, signal=81%
HALLMARK_TNFA_SIGNALING_VIA_NFKB	HALLMARK_TNFA_SIGNALING_VIA_NFKB	Details ...	182	0.722288	1.4049	0	0.0057402	0.052	3047	tags=56%, list=20%, signal=69%
HALLMARK_ALLOGRAFT_REJECTION	HALLMARK_ALLOGRAFT_REJECTION	Details ...	147	0.711555	1.39728	0	0.00618195	0.063	2963	tags=47%, list=20%, signal=58%
HALLMARK_INTERFERON_ALPHA_RESPONSE	HALLMARK_INTERFERON_ALPHA_RESPONSE	Details ...	86	0.70219	1.36342	0	0.0116555	0.126	3209	tags=48%, list=21%, signal=60%
HALLMARK_INTERFERON_GAMMA_RESPONSE	HALLMARK_INTERFERON_GAMMA_RESPONSE	Details ...	172	0.691308	1.35747	0	0.0122775	0.144	3224	tags=51%, list=21%, signal=64%
HALLMARK_KRAS_SIGNALING_DN	HALLMARK_KRAS_SIGNALING_DN	Details ...	130	0.668865	1.30657	0	0.030601	0.341	2969	tags=47%, list=20%, signal=58%
HALLMARK_NOTCH_SIGNALING	HALLMARK_NOTCH_SIGNALING	Details ...	31	0.684992	1.30352	0.0644831	0.0294683	0.354	2993	tags=35%, list=20%, signal=44%
HALLMARK_COMPLEMENT	HALLMARK_COMPLEMENT	Details ...	170	0.658977	1.29361	0.001	0.0329822	0.411	2699	tags=37%, list=18%, signal=45%
HALLMARK_COAGULATION	HALLMARK_COAGULATION	Details ...	107	0.657523	1.28854	0.001	0.033961	0.436	2601	tags=39%, list=17%, signal=47%
HALLMARK_ESTROGEN_RESPONSE_EARLY	HALLMARK_ESTROGEN_RESPONSE_EARLY	Details ...	173	0.654373	1.28094	0.001	0.0356549	0.476	3013	tags=39%, list=20%, signal=49%
HALLMARK_APICAL_SURFACE	HALLMARK_APICAL_SURFACE	Details ...	38	0.674634	1.27886	0.0581633	0.034802	0.49	2129	tags=34%, list=14%, signal=40%
HALLMARK_IL2_STAT5_SIGNALING	HALLMARK_IL2_STAT5_SIGNALING	Details ...	170	0.651186	1.27754	0.001	0.0338523	0.501	2980	tags=37%, list=20%, signal=46%
HALLMARK_BILE_ACID_METABOLISM	HALLMARK_BILE_ACID_METABOLISM	Details ...	92	0.653552	1.27302	0.00900901	0.03505	0.53	2894	tags=30%, list=19%, signal=37%
HALLMARK_HYPOXIA	HALLMARK_HYPOXIA	Details ...	173	0.647969	1.26738	0	0.0359896	0.567	3045	tags=39%, list=20%, signal=49%
HALLMARK_WNT_BETA_CATENIN_SIGNALING	HALLMARK_WNT_BETA_CATENIN_SIGNALING	Details ...	40	0.654812	1.2444	0.100908	0.0497543	0.702	1594	tags=23%, list=11%, signal=25%
HALLMARK_MYOGENESIS	HALLMARK_MYOGENESIS	Details ...	171	0.626779	1.22601	0.003	0.0648293	0.814	3761	tags=48%, list=25%, signal=63%
HALLMARK_UV_RESPONSE_DN	HALLMARK_UV_RESPONSE_DN	Details ...	132	0.627027	1.22095	0.012	0.0678888	0.835	1906	tags=21%, list=13%, signal=24%
HALLMARK_ANDROGEN_RESPONSE	HALLMARK_ANDROGEN_RESPONSE	Details ...	89	0.628252	1.21486	0.044	0.0721256	0.863	1870	tags=17%, list=12%, signal=19%
HALLMARK_APICAL_JUNCTION	HALLMARK_APICAL_JUNCTION	Details ...	178	0.607957	1.1891	0.015	0.103618	0.955	3340	tags=35%, list=22%, signal=45%
HALLMARK_APOPTOSIS	HALLMARK_APOPTOSIS	Details ...	149	0.603938	1.18092	0.028	0.113658	0.975	2804	tags=34%, list=19%, signal=41%
HALLMARK_ESTROGEN_RESPONSE_LATE	HALLMARK_ESTROGEN_RESPONSE_LATE	Details ...	168	0.59556	1.16307	0.041	0.143883	0.993	3342	tags=36%, list=22%, signal=46%
HALLMARK_P53_PATHWAY	HALLMARK_P53_PATHWAY	Details ...	184	0.588284	1.145	0.049	0.1818	0.999	3833	tags=39%, list=25%, signal=52%
HALLMARK_TGF_BETA_SIGNALING	HALLMARK_TGF_BETA_SIGNALING	Details ...	53	0.586526	1.13125	0.257515	0.213964	1	4250	tags=38%, list=28%, signal=52%
HALLMARK_XENOBIOTIC_METABOLISM	HALLMARK_XENOBIOTIC_METABOLISM	Details ...	161	0.569027	1.10702	0.143	0.286844	1	2937	tags=29%, list=20%, signal=35%
HALLMARK_CHOLESTEROL_HOMEOSTASIS	HALLMARK_CHOLESTEROL_HOMEOSTASIS	Details ...	68	0.568945	1.10122	0.284855	0.299795	1	4292	tags=41%, list=29%, signal=57%
HALLMARK_PEROXISOME	HALLMARK_PEROXISOME	Details ...	95	0.561859	1.09872	0.259	0.299723	1	2195	tags=16%, list=15%, signal=18%
HALLMARK_ADIPOGENESIS	HALLMARK_ADIPOGENESIS	Details ...	177	0.540174	1.06332	0.283	0.428939	1	2748	tags=17%, list=18%, signal=20%
HALLMARK_REACTIVE_OXYGEN_SPECIES_PATHWAY	HALLMARK_REACTIVE_OXYGEN_SPECIES_PATHWAY	Details ...	44	0.555822	1.0601	0.411347	0.42955	1	3531	tags=27%, list=23%, signal=36%
HALLMARK_GLYCOLYSIS	HALLMARK_GLYCOLYSIS	Details ...	181	0.541523	1.05971	0.294	0.418942	1	3287	tags=25%, list=22%, signal=31%
HALLMARK_UV_RESPONSE_UP	HALLMARK_UV_RESPONSE_UP	Details ...	144	0.52392	1.02212	0.456	0.561265	1	3099	tags=28%, list=21%, signal=36%
HALLMARK_FATTY_ACID_METABOLISM	HALLMARK_FATTY_ACID_METABOLISM	Details ...	134	0.502865	0.980441	0.599	0.709524	1	2229	tags=13%, list=15%, signal=16%
HALLMARK_PROTEIN_SECRETION	HALLMARK_PROTEIN_SECRETION	Details ...	92	0.469891	0.920736	0.751503	0.87984	1	5545	tags=48%, list=37%, signal=75%
HALLMARK_HEME_METABOLISM	HALLMARK_HEME_METABOLISM	Details ...	162	0.441622	0.863942	0.895	0.972903	1	3867	tags=27%, list=26%, signal=35%
HALLMARK_PI3K_AKT_MTOR_SIGNALING	HALLMARK_PI3K_AKT_MTOR_SIGNALING	Details ...	93	0.432783	0.84728	0.865	0.972715	1	2063	tags=10%, list=14%, signal=11%
HALLMARK_UNFOLDED_PROTEIN_RESPONSE	HALLMARK_UNFOLDED_PROTEIN_RESPONSE	Details ...	107	0.437622	0.842792	0.898	0.95474	1	3628	tags=20%, list=24%, signal=26%
HALLMARK_SPERMATOGENESIS	HALLMARK_SPERMATOGENESIS	Details ...	93	0.427425	0.825113	0.901	0.951475	1	2934	tags=19%, list=19%, signal=24%
HALLMARK_MTORC1_SIGNALING	HALLMARK_MTORC1_SIGNALING	Details ...	190	0.399844	0.780248	0.98	0.964042	1	3878	tags=22%, list=26%, signal=29%
HALLMARK_MITOTIC_SPINDLE	HALLMARK_MITOTIC_SPINDLE	Details ...	195	0.240054	0.468469	1	0.99793	1	3238	tags=15%, list=22%, signal=19%

### Sheet: G401_WT_Dn
NAME	GS<br> follow link to MSigDB	GS DETAILS	SIZE	ES	NES	NOM p-val	FDR q-val	FWER p-val	RANK AT MAX	LEADING EDGE
HALLMARK_DNA_REPAIR	HALLMARK_DNA_REPAIR	Details ...	145	-0.235576			1	0	1240	tags=14%, list=8%, signal=15%
HALLMARK_G2M_CHECKPOINT	HALLMARK_G2M_CHECKPOINT	Details ...	188	-0.568572			1	0	1999	tags=52%, list=13%, signal=59%
HALLMARK_E2F_TARGETS	HALLMARK_E2F_TARGETS	Details ...	195	-0.713769			1	0	2101	tags=65%, list=14%, signal=75%
HALLMARK_MYC_TARGETS_V1	HALLMARK_MYC_TARGETS_V1	Details ...	193	-0.522192			1	0	4830	tags=59%, list=32%, signal=85%
HALLMARK_OXIDATIVE_PHOSPHORYLATION	HALLMARK_OXIDATIVE_PHOSPHORYLATION	Details ...	180	-0.30545			1	0	4432	tags=39%, list=29%, signal=55%
HALLMARK_MYC_TARGETS_V2	HALLMARK_MYC_TARGETS_V2	Details ...	58	-0.308918	-0.921752	1	0.103352	0.112	3502	tags=29%, list=23%, signal=38%

### Sheet: G401_E1_UP
NAME	GS<br> follow link to MSigDB	GS DETAILS	SIZE	ES	NES	NOM p-val	FDR q-val	FWER p-val	RANK AT MAX	LEADING EDGE
HALLMARK_HEDGEHOG_SIGNALING	HALLMARK_HEDGEHOG_SIGNALING	Details ...	30	0.828211	1.4253	0.002079	0.00741711	0.008	1358	tags=37%, list=9%, signal=40%
HALLMARK_ANGIOGENESIS	HALLMARK_ANGIOGENESIS	Details ...	30	0.816875	1.41218	0.002079	0.00600855	0.013	1636	tags=47%, list=11%, signal=52%
HALLMARK_EPITHELIAL_MESENCHYMAL_TRANSITION	HALLMARK_EPITHELIAL_MESENCHYMAL_TRANSITION	Details ...	170	0.790239	1.39341	0	0.0049257	0.016	2111	tags=50%, list=14%, signal=58%
HALLMARK_PANCREAS_BETA_CELLS	HALLMARK_PANCREAS_BETA_CELLS	Details ...	19	0.830563	1.38483	0.00550661	0.00416367	0.018	1811	tags=53%, list=12%, signal=60%
HALLMARK_KRAS_SIGNALING_UP	HALLMARK_KRAS_SIGNALING_UP	Details ...	147	0.76682	1.35241	0	0.00998121	0.053	1933	tags=41%, list=13%, signal=46%
HALLMARK_INTERFERON_ALPHA_RESPONSE	HALLMARK_INTERFERON_ALPHA_RESPONSE	Details ...	84	0.756804	1.33283	0.001	0.0160156	0.099	744	tags=19%, list=5%, signal=20%
HALLMARK_TNFA_SIGNALING_VIA_NFKB	HALLMARK_TNFA_SIGNALING_VIA_NFKB	Details ...	180	0.752822	1.3232	0	0.0174157	0.121	2512	tags=47%, list=17%, signal=56%
HALLMARK_IL6_JAK_STAT3_SIGNALING	HALLMARK_IL6_JAK_STAT3_SIGNALING	Details ...	69	0.757039	1.31855	0.00300903	0.0169708	0.134	2595	tags=55%, list=17%, signal=66%
HALLMARK_INFLAMMATORY_RESPONSE	HALLMARK_INFLAMMATORY_RESPONSE	Details ...	153	0.752476	1.31826	0	0.0152896	0.136	2465	tags=50%, list=17%, signal=60%
HALLMARK_NOTCH_SIGNALING	HALLMARK_NOTCH_SIGNALING	Details ...	29	0.730486	1.25111	0.0729927	0.0609748	0.478	2008	tags=24%, list=14%, signal=28%
HALLMARK_INTERFERON_GAMMA_RESPONSE	HALLMARK_INTERFERON_GAMMA_RESPONSE	Details ...	169	0.708544	1.24589	0	0.0622319	0.52	2436	tags=34%, list=16%, signal=40%
HALLMARK_IL2_STAT5_SIGNALING	HALLMARK_IL2_STAT5_SIGNALING	Details ...	165	0.702624	1.24386	0	0.0594351	0.535	2100	tags=28%, list=14%, signal=32%
HALLMARK_COMPLEMENT	HALLMARK_COMPLEMENT	Details ...	166	0.70579	1.24251	0.001	0.0566397	0.545	2411	tags=34%, list=16%, signal=41%
HALLMARK_WNT_BETA_CATENIN_SIGNALING	HALLMARK_WNT_BETA_CATENIN_SIGNALING	Details ...	40	0.714788	1.23447	0.0850202	0.06118	0.603	1917	tags=28%, list=13%, signal=31%
HALLMARK_KRAS_SIGNALING_DN	HALLMARK_KRAS_SIGNALING_DN	Details ...	128	0.698463	1.22507	0.007	0.0677623	0.668	2099	tags=34%, list=14%, signal=39%
HALLMARK_ESTROGEN_RESPONSE_EARLY	HALLMARK_ESTROGEN_RESPONSE_EARLY	Details ...	173	0.693018	1.21891	0.003	0.0708111	0.717	2472	tags=35%, list=17%, signal=42%
HALLMARK_ANDROGEN_RESPONSE	HALLMARK_ANDROGEN_RESPONSE	Details ...	91	0.694656	1.20671	0.022	0.0842247	0.806	1178	tags=15%, list=8%, signal=17%
HALLMARK_UV_RESPONSE_DN	HALLMARK_UV_RESPONSE_DN	Details ...	133	0.682323	1.2012	0.008	0.0877548	0.835	2161	tags=28%, list=15%, signal=32%
HALLMARK_COAGULATION	HALLMARK_COAGULATION	Details ...	107	0.682247	1.19815	0.022	0.0875109	0.849	2252	tags=36%, list=15%, signal=43%
HALLMARK_TGF_BETA_SIGNALING	HALLMARK_TGF_BETA_SIGNALING	Details ...	53	0.679874	1.18095	0.112563	0.114095	0.929	3216	tags=38%, list=22%, signal=48%
HALLMARK_ALLOGRAFT_REJECTION	HALLMARK_ALLOGRAFT_REJECTION	Details ...	144	0.66973	1.1777	0.018	0.115532	0.935	2682	tags=39%, list=18%, signal=47%
HALLMARK_MYOGENESIS	HALLMARK_MYOGENESIS	Details ...	169	0.666947	1.17143	0.014	0.124404	0.955	2665	tags=33%, list=18%, signal=40%
HALLMARK_APICAL_JUNCTION	HALLMARK_APICAL_JUNCTION	Details ...	176	0.665567	1.16939	0.016	0.123905	0.963	2281	tags=26%, list=15%, signal=31%
HALLMARK_APICAL_SURFACE	HALLMARK_APICAL_SURFACE	Details ...	38	0.668385	1.15633	0.234455	0.14905	0.986	2957	tags=50%, list=20%, signal=62%
HALLMARK_BILE_ACID_METABOLISM	HALLMARK_BILE_ACID_METABOLISM	Details ...	92	0.656637	1.15154	0.106106	0.156218	0.991	1806	tags=17%, list=12%, signal=20%
HALLMARK_APOPTOSIS	HALLMARK_APOPTOSIS	Details ...	145	0.654651	1.15	0.037	0.154375	0.994	2489	tags=27%, list=17%, signal=32%
HALLMARK_GLYCOLYSIS	HALLMARK_GLYCOLYSIS	Details ...	179	0.655765	1.14922	0.028	0.150542	0.994	1584	tags=12%, list=11%, signal=14%
HALLMARK_HYPOXIA	HALLMARK_HYPOXIA	Details ...	173	0.650681	1.14731	0.046	0.150457	0.995	3050	tags=38%, list=21%, signal=47%
HALLMARK_ESTROGEN_RESPONSE_LATE	HALLMARK_ESTROGEN_RESPONSE_LATE	Details ...	169	0.651562	1.14517	0.044	0.150084	0.997	2550	tags=31%, list=17%, signal=37%
HALLMARK_P53_PATHWAY	HALLMARK_P53_PATHWAY	Details ...	182	0.625688	1.10135	0.117	0.291898	1	3087	tags=32%, list=21%, signal=40%
HALLMARK_CHOLESTEROL_HOMEOSTASIS	HALLMARK_CHOLESTEROL_HOMEOSTASIS	Details ...	68	0.609773	1.05757	0.377377	0.491874	1	3332	tags=38%, list=22%, signal=49%
HALLMARK_ADIPOGENESIS	HALLMARK_ADIPOGENESIS	Details ...	178	0.590902	1.03947	0.338	0.571836	1	2098	tags=12%, list=14%, signal=14%
HALLMARK_PEROXISOME	HALLMARK_PEROXISOME	Details ...	95	0.593337	1.03802	0.434	0.562412	1	631	tags=7%, list=4%, signal=8%
HALLMARK_XENOBIOTIC_METABOLISM	HALLMARK_XENOBIOTIC_METABOLISM	Details ...	158	0.585261	1.03258	0.405	0.572386	1	2321	tags=22%, list=16%, signal=25%
HALLMARK_UV_RESPONSE_UP	HALLMARK_UV_RESPONSE_UP	Details ...	143	0.579653	1.0191	0.471	0.619873	1	3087	tags=26%, list=21%, signal=32%
HALLMARK_SPERMATOGENESIS	HALLMARK_SPERMATOGENESIS	Details ...	92	0.568452	1.00212	0.552553	0.680766	1	1704	tags=12%, list=11%, signal=13%
HALLMARK_FATTY_ACID_METABOLISM	HALLMARK_FATTY_ACID_METABOLISM	Details ...	136	0.56907	1.0003	0.525	0.670816	1	1946	tags=13%, list=13%, signal=15%
HALLMARK_REACTIVE_OXYGEN_SPECIES_PATHWAY	HALLMARK_REACTIVE_OXYGEN_SPECIES_PATHWAY	Details ...	45	0.562696	0.983915	0.588473	0.722777	1	914	tags=7%, list=6%, signal=7%
HALLMARK_PROTEIN_SECRETION	HALLMARK_PROTEIN_SECRETION	Details ...	91	0.513139	0.894613	0.806	0.978659	1	3838	tags=24%, list=26%, signal=32%
HALLMARK_MTORC1_SIGNALING	HALLMARK_MTORC1_SIGNALING	Details ...	190	0.478904	0.840348	0.958	1	1	3406	tags=19%, list=23%, signal=25%
HALLMARK_UNFOLDED_PROTEIN_RESPONSE	HALLMARK_UNFOLDED_PROTEIN_RESPONSE	Details ...	107	0.474374	0.831726	0.909	1	1	2559	tags=11%, list=17%, signal=13%
HALLMARK_PI3K_AKT_MTOR_SIGNALING	HALLMARK_PI3K_AKT_MTOR_SIGNALING	Details ...	89	0.471144	0.822078	0.898	1	1	2950	tags=16%, list=20%, signal=20%
HALLMARK_HEME_METABOLISM	HALLMARK_HEME_METABOLISM	Details ...	165	0.461276	0.812251	0.972	0.993982	1	2668	tags=18%, list=18%, signal=21%
HALLMARK_MITOTIC_SPINDLE	HALLMARK_MITOTIC_SPINDLE	Details ...	192	0.436797	0.76655	0.987	1	1	2801	tags=11%, list=19%, signal=13%
HALLMARK_DNA_REPAIR	HALLMARK_DNA_REPAIR	Details ...	145	0.33684	0.593331	0.999	1	1	3	tags=1%, list=0%, signal=1%
HALLMARK_G2M_CHECKPOINT	HALLMARK_G2M_CHECKPOINT	Details ...	188	0.324764	0.570632	1	0.994009	1	2787	tags=6%, list=19%, signal=8%

### Sheet: G401_E1_DN
NAME	GS<br> follow link to MSigDB	GS DETAILS	SIZE	ES	NES	NOM p-val	FDR q-val	FWER p-val	RANK AT MAX	LEADING EDGE
HALLMARK_E2F_TARGETS	HALLMARK_E2F_TARGETS	Details ...	195	-0.248806			1	0	4472	tags=36%, list=30%, signal=51%
HALLMARK_MYC_TARGETS_V1	HALLMARK_MYC_TARGETS_V1	Details ...	193	-0.211245			1	0	5226	tags=39%, list=35%, signal=59%
HALLMARK_OXIDATIVE_PHOSPHORYLATION	HALLMARK_OXIDATIVE_PHOSPHORYLATION	Details ...	179	-0.488759			1	0	4391	tags=56%, list=30%, signal=79%
HALLMARK_MYC_TARGETS_V2	HALLMARK_MYC_TARGETS_V2	Details ...	58	-0.188311	-0.738407	1	0.213319	0.204	12072	tags=100%, list=81%, signal=531%

### Sheet: G401_F2_UP
NAME	GS<br> follow link to MSigDB	GS DETAILS	SIZE	ES	NES	NOM p-val	FDR q-val	FWER p-val	RANK AT MAX	LEADING EDGE
HALLMARK_ANGIOGENESIS	HALLMARK_ANGIOGENESIS	Details ...	29	0.840805	1.46062	0	0	0	1271	tags=45%, list=8%, signal=49%
HALLMARK_EPITHELIAL_MESENCHYMAL_TRANSITION	HALLMARK_EPITHELIAL_MESENCHYMAL_TRANSITION	Details ...	174	0.75999	1.35209	0	0.0183492	0.038	2106	tags=46%, list=14%, signal=53%
HALLMARK_KRAS_SIGNALING_UP	HALLMARK_KRAS_SIGNALING_UP	Details ...	149	0.751522	1.34314	0	0.0156795	0.049	2218	tags=43%, list=15%, signal=50%
HALLMARK_IL6_JAK_STAT3_SIGNALING	HALLMARK_IL6_JAK_STAT3_SIGNALING	Details ...	72	0.760262	1.34158	0	0.0124646	0.052	2767	tags=57%, list=18%, signal=69%
HALLMARK_TNFA_SIGNALING_VIA_NFKB	HALLMARK_TNFA_SIGNALING_VIA_NFKB	Details ...	179	0.736234	1.31527	0	0.019575	0.099	2811	tags=51%, list=18%, signal=62%
HALLMARK_INFLAMMATORY_RESPONSE	HALLMARK_INFLAMMATORY_RESPONSE	Details ...	159	0.735838	1.30614	0	0.0205457	0.125	2927	tags=58%, list=19%, signal=71%
HALLMARK_PANCREAS_BETA_CELLS	HALLMARK_PANCREAS_BETA_CELLS	Details ...	21	0.769704	1.29619	0.037422	0.0229957	0.16	2443	tags=57%, list=16%, signal=68%
HALLMARK_HEDGEHOG_SIGNALING	HALLMARK_HEDGEHOG_SIGNALING	Details ...	31	0.742332	1.29047	0.0212982	0.0224737	0.178	3332	tags=61%, list=22%, signal=78%
HALLMARK_INTERFERON_ALPHA_RESPONSE	HALLMARK_INTERFERON_ALPHA_RESPONSE	Details ...	86	0.7231	1.27352	0.002	0.030664	0.252	3210	tags=45%, list=21%, signal=57%
HALLMARK_INTERFERON_GAMMA_RESPONSE	HALLMARK_INTERFERON_GAMMA_RESPONSE	Details ...	175	0.70641	1.26913	0	0.0307994	0.283	3218	tags=48%, list=21%, signal=60%
HALLMARK_ALLOGRAFT_REJECTION	HALLMARK_ALLOGRAFT_REJECTION	Details ...	150	0.710512	1.26338	0	0.0322861	0.319	3396	tags=54%, list=22%, signal=69%
HALLMARK_BILE_ACID_METABOLISM	HALLMARK_BILE_ACID_METABOLISM	Details ...	94	0.692857	1.23207	0.007	0.0532238	0.503	1327	tags=17%, list=9%, signal=19%
HALLMARK_WNT_BETA_CATENIN_SIGNALING	HALLMARK_WNT_BETA_CATENIN_SIGNALING	Details ...	40	0.694777	1.21512	0.0745216	0.0678974	0.622	2267	tags=28%, list=15%, signal=32%
HALLMARK_ESTROGEN_RESPONSE_EARLY	HALLMARK_ESTROGEN_RESPONSE_EARLY	Details ...	176	0.682773	1.21382	0.001	0.0647331	0.632	2647	tags=35%, list=17%, signal=42%
HALLMARK_IL2_STAT5_SIGNALING	HALLMARK_IL2_STAT5_SIGNALING	Details ...	171	0.680016	1.21362	0.002	0.0607335	0.633	3200	tags=43%, list=21%, signal=54%
HALLMARK_ANDROGEN_RESPONSE	HALLMARK_ANDROGEN_RESPONSE	Details ...	92	0.679433	1.20856	0.013	0.0630537	0.669	718	tags=14%, list=5%, signal=15%
HALLMARK_COMPLEMENT	HALLMARK_COMPLEMENT	Details ...	167	0.675243	1.207	0.002	0.0610069	0.684	3053	tags=41%, list=20%, signal=50%
HALLMARK_KRAS_SIGNALING_DN	HALLMARK_KRAS_SIGNALING_DN	Details ...	138	0.679876	1.20625	0.003	0.0584554	0.691	2959	tags=45%, list=19%, signal=55%
HALLMARK_NOTCH_SIGNALING	HALLMARK_NOTCH_SIGNALING	Details ...	30	0.687495	1.2048	0.132591	0.0572154	0.705	2925	tags=33%, list=19%, signal=41%
HALLMARK_COAGULATION	HALLMARK_COAGULATION	Details ...	108	0.670575	1.19017	0.017	0.0721132	0.806	2792	tags=44%, list=18%, signal=53%
HALLMARK_HYPOXIA	HALLMARK_HYPOXIA	Details ...	176	0.65696	1.17691	0.005	0.0904969	0.88	2978	tags=38%, list=20%, signal=46%
HALLMARK_MYOGENESIS	HALLMARK_MYOGENESIS	Details ...	171	0.658621	1.1733	0.009	0.0926347	0.9	2516	tags=29%, list=16%, signal=35%
HALLMARK_APICAL_SURFACE	HALLMARK_APICAL_SURFACE	Details ...	37	0.664531	1.16388	0.171748	0.107495	0.942	2121	tags=27%, list=14%, signal=31%
HALLMARK_APICAL_JUNCTION	HALLMARK_APICAL_JUNCTION	Details ...	178	0.642479	1.14663	0.032	0.143768	0.982	2666	tags=28%, list=17%, signal=34%
HALLMARK_ESTROGEN_RESPONSE_LATE	HALLMARK_ESTROGEN_RESPONSE_LATE	Details ...	173	0.638525	1.14206	0.04	0.149366	0.984	2147	tags=23%, list=14%, signal=26%
HALLMARK_UV_RESPONSE_DN	HALLMARK_UV_RESPONSE_DN	Details ...	133	0.638174	1.13804	0.064	0.153627	0.987	2446	tags=26%, list=16%, signal=30%
HALLMARK_APOPTOSIS	HALLMARK_APOPTOSIS	Details ...	149	0.633289	1.12668	0.062	0.182177	0.996	3205	tags=34%, list=21%, signal=43%
HALLMARK_XENOBIOTIC_METABOLISM	HALLMARK_XENOBIOTIC_METABOLISM	Details ...	165	0.610312	1.08884	0.136	0.334369	1	2767	tags=27%, list=18%, signal=33%
HALLMARK_P53_PATHWAY	HALLMARK_P53_PATHWAY	Details ...	185	0.609125	1.08479	0.143	0.3425	1	3156	tags=28%, list=21%, signal=35%
HALLMARK_GLYCOLYSIS	HALLMARK_GLYCOLYSIS	Details ...	181	0.60899	1.08366	0.146	0.336487	1	2106	tags=14%, list=14%, signal=16%
HALLMARK_FATTY_ACID_METABOLISM	HALLMARK_FATTY_ACID_METABOLISM	Details ...	137	0.584455	1.04223	0.362	0.556957	1	2098	tags=14%, list=14%, signal=16%
HALLMARK_UV_RESPONSE_UP	HALLMARK_UV_RESPONSE_UP	Details ...	142	0.581672	1.03403	0.377	0.587783	1	3323	tags=27%, list=22%, signal=35%
HALLMARK_REACTIVE_OXYGEN_SPECIES_PATHWAY	HALLMARK_REACTIVE_OXYGEN_SPECIES_PATHWAY	Details ...	44	0.580755	1.02669	0.48494	0.611856	1	3323	tags=20%, list=22%, signal=26%
HALLMARK_CHOLESTEROL_HOMEOSTASIS	HALLMARK_CHOLESTEROL_HOMEOSTASIS	Details ...	66	0.564277	0.994923	0.574	0.770689	1	3737	tags=29%, list=24%, signal=38%
HALLMARK_PEROXISOME	HALLMARK_PEROXISOME	Details ...	96	0.557515	0.987915	0.590591	0.785357	1	2630	tags=14%, list=17%, signal=16%
HALLMARK_ADIPOGENESIS	HALLMARK_ADIPOGENESIS	Details ...	178	0.552024	0.985952	0.597	0.772994	1	1481	tags=10%, list=10%, signal=10%
HALLMARK_SPERMATOGENESIS	HALLMARK_SPERMATOGENESIS	Details ...	96	0.546281	0.966661	0.653	0.842674	1	2504	tags=17%, list=16%, signal=20%
HALLMARK_TGF_BETA_SIGNALING	HALLMARK_TGF_BETA_SIGNALING	Details ...	53	0.515174	0.913571	0.750501	1	1	3462	tags=23%, list=23%, signal=29%
HALLMARK_HEME_METABOLISM	HALLMARK_HEME_METABOLISM	Details ...	165	0.512582	0.910295	0.857	0.986532	1	2319	tags=12%, list=15%, signal=14%
HALLMARK_PI3K_AKT_MTOR_SIGNALING	HALLMARK_PI3K_AKT_MTOR_SIGNALING	Details ...	94	0.509985	0.906753	0.802	0.97009	1	3189	tags=17%, list=21%, signal=21%
HALLMARK_UNFOLDED_PROTEIN_RESPONSE	HALLMARK_UNFOLDED_PROTEIN_RESPONSE	Details ...	107	0.478031	0.850156	0.909	1	1	4177	tags=22%, list=27%, signal=31%
HALLMARK_PROTEIN_SECRETION	HALLMARK_PROTEIN_SECRETION	Details ...	91	0.47888	0.850083	0.895	1	1	4821	tags=26%, list=32%, signal=38%
HALLMARK_MTORC1_SIGNALING	HALLMARK_MTORC1_SIGNALING	Details ...	190	0.467154	0.831984	0.974	1	1	4095	tags=24%, list=27%, signal=32%
HALLMARK_MITOTIC_SPINDLE	HALLMARK_MITOTIC_SPINDLE	Details ...	194	0.425297	0.757362	0.993	1	1	3380	tags=13%, list=22%, signal=17%
HALLMARK_DNA_REPAIR	HALLMARK_DNA_REPAIR	Details ...	145	0.276505	0.492824	1	1	1	6	tags=1%, list=0%, signal=1%
HALLMARK_G2M_CHECKPOINT	HALLMARK_G2M_CHECKPOINT	Details ...	188	0.243657	0.434548	1	1	1	2661	tags=4%, list=17%, signal=5%
HALLMARK_MYC_TARGETS_V2	HALLMARK_MYC_TARGETS_V2	Details ...	58	0.236079	0.417659	0.998998	0.99948	1	6027	tags=45%, list=39%, signal=74%

### Sheet: G401_F2_DN
NAME	GS<br> follow link to MSigDB	GS DETAILS	SIZE	ES	NES	NOM p-val	FDR q-val	FWER p-val	RANK AT MAX	LEADING EDGE
HALLMARK_E2F_TARGETS	HALLMARK_E2F_TARGETS	Details ...	195	-0.345272			1	0	5416	tags=62%, list=35%, signal=94%
HALLMARK_MYC_TARGETS_V1	HALLMARK_MYC_TARGETS_V1	Details ...	193	-0.410016			1	0	5097	tags=53%, list=33%, signal=78%
HALLMARK_OXIDATIVE_PHOSPHORYLATION	HALLMARK_OXIDATIVE_PHOSPHORYLATION	Details ...	180	-0.515392			1	0	4201	tags=59%, list=28%, signal=81%
