## Supplementary Table S6 for "Overcoming clinical resistance to EZH2 inhibition using rational epigenetic combination therapy"

### Sheet: UP_by_TAZ
11 elements included exclusively in "G401 RB1 WT":	5 elements included exclusively in "G401 RB1 del E1":	8 elements included exclusively in "G401 RB1 del F2":	2 common elements in "G401 RB1 WT" and "G401 RB1 del E1":	4 common elements in "G401 RB1 del E1" and "G401 RB1 del F2":	7 common elements in "G401 RB1 WT" and "G401 RB1 del F2":	13 common elements in "G401 RB1 WT", "G401 RB1 del E1" and "G401 RB1 del F2":
ACRO1:acro:Satellite	D20S16:Satellite:Satellite	Arthur1C:hAT-Tip100:DNA	LTR3:ERVK:LTR	LTR37A:ERV1:LTR	THE1C-int:ERVL-MaLR:LTR	HERV30-int:ERV1:LTR
LTR12F:ERV1:LTR	L1MDb:L1:LINE	HUERS-P1-int:ERV1:LTR	MER97b:hAT-Tip100:DNA	LTR41B:ERVL:LTR	LTR7C:ERV1:LTR	LTR35A:ERV1:LTR
LTR66:ERVL:LTR	LTR31:ERV1:LTR	LTR88c:Gypsy:LTR		MamGypLTR1a:Gypsy:LTR	LTR7:ERV1:LTR	HERV35I-int:ERV1:LTR
LTR3B:ERVK:LTR	MER91C:hAT-Tip100:DNA	MER34A:ERV1:LTR		Zaphod3:hAT-Tip100:DNA	HERVI-int:ERV1:LTR	HERVS71-int:ERV1:LTR
LTR1C:ERV1:LTR	MSTB2:ERVL-MaLR:LTR	MER54B:ERVL:LTR			LTR24C:ERV1:LTR	LTR45:ERV1:LTR
LTR26E:ERV1:LTR		MER72:ERV1:LTR			MER41E:ERV1:LTR	LTR30:ERV1:LTR
LTR35:ERV1:LTR		MamGypLTR1b:Gypsy:LTR			HERVIP10F-int:ERV1:LTR	HERVIP10FH-int:ERV1:LTR
MER9a1:ERVK:LTR		UCON26:UCON26:Unknown				ORSL-2a:hAT-Tip100:DNA
MLT2D:ERVL:LTR						LTR10F:ERV1:LTR
MLT1E1A-int:ERVL-MaLR:LTR						HERVH-int:ERV1:LTR
HSMAR1:TcMar-Mariner:DNA						HERVL18-int:ERVL:LTR
						CR1_Mam:CR1:LINE
						L1PA14:L1:LINE

### Sheet: DN_by_TAZ
8 elements included exclusively in "G401 RB1 WT":	5 elements included exclusively in "G401 RB1 del E1":	6 elements included exclusively in "G401 RB1 del F2":	3 common elements in "G401 RB1 WT" and "G401 RB1 del E1":	1 common element in "G401 RB1 del E1" and "G401 RB1 del F2":	1 common element in "G401 RB1 WT" and "G401 RB1 del F2":	3 common elements in "G401 RB1 WT", "G401 RB1 del E1" and "G401 RB1 del F2":
HERV15-int:ERV1:LTR	ERV3-16A3_LTR:ERVL:LTR	BSR/Beta:Satellite:Satellite	MER70C:ERVL:LTR	SVA_E:SVA_E:Other	PABL_B-int:ERV1:LTR	MER51-int:ERV1:LTR
HUERS-P3-int:ERV1:LTR	L1M2a1:L1:LINE	Charlie6:hAT-Charlie:DNA	LTR25-int:ERV1:LTR			MLT1A0-int:ERVL-MaLR:LTR
MER21-int:ERVL:LTR	L1M3de:L1:LINE	LTR12C:ERV1:LTR	LTR86C:ERVL:LTR			Kanga11a:TcMar-Tc2:DNA
Charlie10a:hAT-Charlie:DNA	L1P4b:L1:LINE	LTR12E:ERV1:LTR
MSTD-int:ERVL-MaLR:LTR	LTR86A2:ERVL:LTR	MER57-int:ERV1:LTR
LTR25:ERV1:LTR		MER57B1:ERV1:LTR
MER61E:ERV1:LTR
UCON13:Penelope:LINE?
